# A systems biology investigation to identify potential biomarkers in leprosy-affected host cells

**DOI:** 10.1101/2025.03.28.646010

**Authors:** Shomeek Chowdhury, Afzal Ansari, Pranshi Verma, Anuj Mavlankar, Anjali Tripathi, Maria Pena, Rahul Sharma, John Caskey, Richard Truman, Pushpendra Singh

**Author notes:** These authors contributed equally to this work (Shomeek Chowdhury, Afzal Ansari).

## Abstract

*M. leprae* adapts to the host cell environment and disrupts protein-protein interactions inside the host cell for its own survival and proliferation. This study is attempts to comprehend these host-pathogen interactions at the systems level. We utilised RNA-Seq data set of leprosy-resistant and leprosy-susceptible armadillos and investigated how five different human signaling pathways get hijacked by *M. leprae.* We also identified the corresponding human homolog proteins. By applying graph theory on these protein networks, we predicted 25 proteins which play important role in these pathways related to leprosy pathogenesis and/progression. The study is also supported by wet lab experiments identifying 69 proteins in armadillos upon leprosy progression after experimental infection which get differentially expressed. Our study found that 69.5% of these experimentally identified proteins are part of either *M. leprae*-affected signaling pathways or possibly contribute to leprosy pathogenesis based on their GO terms. This study identified three human proteins: LC3-II, PI3K and IDO1 which have been implicated in *M. leprae* pathogenesis in other studies also leprosy patients. Thus, upon further experimentally validation, such markers can be potentially useful to diagnose leprosy in patients at an early stage .
