## Supplementary Tables for "A systems biology investigation to identify potential biomarkers in leprosy-affected host cells": Table S2.xlsx

### Sheet: mTOR
RNA_Seq_Host_Proteins	CellDesigner_Re_No.	Protein_A	Protein_B	INTERACTION_TYPE	Reference (PMID)	Role described in Leprosy
M.Leprae/M.Leprae Proteins	46	PPBP	CXCR1/2	Physical Interaction	9794434	No
UPREGULATED_Host_Proteins	47	CXCR1/2	GNAI	Physical Interaction	24510965	No
DOWNREGULATED_Host_Proteins	6	GNAI	SRC	Physical Interaction	9597192	No
	7	SRC	PI3K	Activation	17317726	No
	8	PI3K	AKT1	Activation	28881783	Yes
	9	AKT1	mTOR	Activation	28881783	Yes
	10	mTOR	TF's	Physical Interaction	23641065	No
	11	TF's	OUTPUT_PROTEINS	Protein_Production	29423330	No
	38	RAS	RAF	Physical Interaction	8607981	No
	39	RAF	ERK1/2	Activation	24937142	No
	40	ERK1/2	TSC1/2	Activation	28286738	No
	41	TSC1/2	AKT1	Inhibition	28286738	No
	12	GAS6	AKT1	Activation	16014032	No
	13	PLP1	AKT1	Physical Interaction	25640309	No
	49	CNN3	RAC1	Inhibition	23817226	No
	48	RAC1	mTOR	Physical Interaction	21474067	No
	51	AKT1	FSTL1	Activation	18519848	No
	3	CXCL9	CXCR3	Physical Interaction	20487305	No
	4	CXCL10	CXCR3	Physical Interaction	20487305	No
	5	CXCR3	GNAI	Physical Interaction	1728965	No
	53	PLC	PIP2	Activation	15595842	No
	36	PIP2	IP3	Activation	23170076	No
	36	PIP2	PI3K	Activation	23589613	No
	37	IP3	CALCIUM	Activation	28725634	No
	43	CALCIUM	CALMODULIN	Activation	11096124	Yes
	14	CALMODULIN	PI3K	Physical Interaction	29117520	Yes
	15	PI3K	EEA1	Physical Interaction	15083155	Yes
	18	EEA1	MYCOBACTERIUM_LEPRAE:AUTOPHAGOSOME	Activation	15083155	Yes
	30	MYCOBACTERIUM_LEPRAE:AUTOPHAGOSOME	DEAD BACTERIA	Protein Release	15083155	Yes
	50	SSPN	AKT1	Activation	22734004	No
	32	LC3-II	LC3-II:OPTN	Physical Interaction	27242971	Yes
	32	OPTN	LC3-II:OPTN	Physical Interaction	27242971	Yes
	24	LC3-II:OPTN	MYCOBACTERIUM_LEPRAE	Physical Interaction	28056107	Yes
	33	LC3-II	LC3-II:MREG	Physical Interaction	25301234	Yes
	33	MREG	LC3-II:MREG	Physical Interaction	25301234	Yes
	27	LC3-II:MREG	MYCOBACTERIUM_LEPRAE	Physical Interaction	25301234	Yes
	31,34	LC3-II	P62:LC3-II	Physical Interaction	17580304|20204693|23530606	Yes
	34	P62	P62:LC3-II	Physical Interaction	17580304|20204693|23530606	Yes
	25	P62:LC3-II	MYCOBACTERIUM_LEPRAE	Physical Interaction	17580304|20204693|23530606	Yes
		MYCOBACTERIUM_LEPRAE	LEPLAM	Physical Interaction	27242226	Yes
	44	LEPLAM	CALMODULIN	Inhibition	15083155	Yes
	16	LEPLAM	CALCIUM	Inhibition	27242226	Yes
	45	LEPLAM	PI3K	Inhibition	15083155	Yes
	21	MYCOBACTERIUM_LEPRAE	MYCOBACTERIUM_LEPRAE:PHAGOSOME	Membrane Translocation	22792061	Yes
		PHAGOSOME	MYCOBACTERIUM_LEPRAE:PHAGOSOME		22792061	Yes	l
	59	MYCOBACTERIUM_LEPRAE	ESX1	Protein Release		Yes
	60	ESX1	MYCOBACTERIUM_LEPRAE:PHAGOSOME	Physical Interaction	27665717	Yes
	20	MYCOBACTERIUM_LEPRAE:PHAGOSOME	MYCOBACTERIUM_LEPRAE	Protein Release	27665717	Yes
	28	LC3-II	MYCOBACTERIUM_LEPRAE	Physical Interaction	28056107	Yes
	29	MYCOBACTERIUM_LEPRAE	MYCOBACTERIUM_LEPRAE:AUTOPHAGOSOME	Physical Interaction	28056107	Yes
		AUTOPHAGOSOME	MYCOBACTERIUM_LEPRAE:AUTOPHAGOSOME		28056107	Yes
	54	RAC1	PARKIN	Physical Interaction	24625979	Yes
	55	PARKIN	AKT1	Activation	21547489	Yes
	56	PARKIN	mTOR	Inhibition	25007995	Yes
	57	EEA1	RAB7B	Physical Interaction	21813205	Yes
	58	RAB7B	MYCOBACTERIUM_LEPRAE:AUTOPHAGOSOME	Activation	21813205	Yes

### Sheet: TLR
RNA_Seq_Host_Proteins	CellDesigner_Re_No.	Protein_A	Protein_B	INTERACTION_TYPE	Reference (PMID)	Role described in Leprosy
M.Leprae/M.Leprae Proteins	2	LIPOPROTEINS	TLR1/2	Physical Interaction	17889651	Yes
UPREGULATED_Host_Proteins	3	LIPOPROTEINS	TLR6	Physical Interaction	11431423	Yes
DOWNREGULATED_Host_Proteins	83	SERPING1	C1R	Physical Interaction	8495195	Yes
	84	SERPING1	C1S	Physical Interaction	8495195	Yes
	12	C1R	COMP_SYSTEM	Physical Interaction	25018754	Yes
	13	C1S	COMP_SYSTEM	Physical Interaction	25018754	Yes
	14	COMP_SYSTEM	CR	Physical Interaction	25018754	Yes
	75	TLR1/2	SRC	Activation	23209344	No
	76	SRC	PLC_GAMMA	Physical Interaction	23703528	No
	77	PLC_GAMMA	CALCIUM	Activation	15375214	No
	78	CALCIUM	AMPK	Activation	21670147	No
	79	AMPK	P38	Activation	16179588	Yes
	81	P38	CEBP_BETA	Activation	22529866	Yes
	49	CEBP_BETA	ARGINASE-1	Protein Production	22529866	Yes
	50	ARGINASE-1	ARGININE	Inhibition	22529866	Yes
	51	ARGININE	INOS	Activation	22529866	Yes
	52	INOS	NO	Protein Production	22529866	Yes
	59	CEBP_BETA	CYP27b1	Protein Production	16497887	Yes
	91	PGL1	HSA-MIR-21	Activation	22286305	Yes
	92	HSA-MIR-21	CYP27b1	Inhibition	22286305	Yes
	60	CYP27b1	VIT_D3	Activation	22286305	Yes
	61	VIT_D3	VDR	Physical Interaction	16497887	Yes
	62	VDR	VDR_RXR	Physical Interaction	16497887	Yes
	89	VDR_RXR	CAMP	Protein Production	22286305	Yes
	90	VDR_RXR	DEFB4A	Protein Production	22286305	Yes
	4	LPS	TLR4	Physical Interaction	29535629	Yes
	80	TLR1/2	CEBP_BETA	Activation	22529866	Yes
		MYD88	MYD88:TIRAP	Complex Formation	19592497	Yes
		TIRAP	MYD88:TIRAP	Complex Formation	19592497	Yes
		TRAM	TRAM:TRIF	Physical Interaction	29440514	Yes
		TRIF	TRAM:TRIF	Physical Interaction	29440514	Yes
	37	TLR1/2	MYD88:TIRAP	Physical Interaction	25969543	Yes
	40	TLR4	MYD88:TIRAP	Physical Interaction	19289601	Yes
	41	TLR4	TRAM:TRIF	Physical Interaction	24194546	Yes
	16	MYCOBACTERIUM_LEPRAE	MYCOBACTERIUM_LEPRAE:PHAGOSOME	Membrane Translocation	22792061	Yes
		PHAGOSOME	MYCOBACTERIUM_LEPRAE:PHAGOSOME
		MYCOBACTERIUM_LEPRAE	LEPLAM	Physical Interaction	27242226	Yes
	17	LEPLAM	TLR6	Activation	21813774	Yes
	6	MYCOBACTERIUM_LEPRAE	LPRG	Protein Release	19362712	Yes
	6	MYCOBACTERIUM_LEPRAE	PGL1	Protein Release	28844797	Yes
	10	MYCOBACTERIUM_LEPRAE	DC-SIGN	Physical Interaction	17462920	Yes
	11	MYCOBACTERIUM_LEPRAE	CR	Inhibition	15083155	Yes
	5	LPRG	TLR1/2	Activation	19362712	Yes
	8	PGL1	TLR1/2	Inhibition	29403489	Yes
	8	PGL1	TLR4	Inhibition	29403489	Yes
	38	MYD88:TIRAP	IRAK	Physical Interaction	25580251	Yes
	39	IRAK	TRAF6	Physical Interaction	11518704	Yes
	54	TRAF6	NFkB	Activation	20449947	Yes
	86	HBB	NO	Activation	23624304	Yes
	46	LIMCH1	TRIM25	Physical Interaction	29117863	Yes
	45	TRIM25	TRAF6	Activation	29018447	Yes
	48	TRAM:TRIF	NFkB	Activation	14517278	Yes
	42	TRAM:TRIF	TAK1	Physical Interaction	16260493	Yes
	43	CAVEOLIN-1	TRAF2	Physical Interaction	11112773	Yes
	44	TRAF2	TRAM:TRIF	Physical Interaction	20047764	Yes
	47	TAK1	IRF3	Activation	19153595	Yes
	67	IRF3	IFN_BETA	Protein Production	18991290	No
	66	IRF3	IFN_ALPHA	Protein Production	16846591	No
	64	NFkB	IL10	Protein Production	23744646	Yes
	65	NFkB	IL12	Protein Production	7565674	Yes
	85	TMIGD3	NFkB	Inhibition	27886186	Yes
	71	IL10	IL12	Inhibition	21813774	Yes
	72	IL10	NO	Inhibition	21813774	Yes
	69	PGE2	IL12	Inhibition	21813774	Yes
	70	PGE2	NO	Inhibition	21813774	Yes
	34	DC-SIGN	RAF1	Activation	17462920	Yes
	35	RAF1	P65	Activation	17462920	Yes
	36	P65	NFkB	Activation	17462920	No
	15	TLR6	LD	Activation	21813774	Yes
	18	LD	MYCOBACTERIUM_LEPRAE	Physical Interaction	21813774	Yes
	68	LD	PGE2	Activation	21813774	Yes
	20	MYCOBACTERIUM_LEPRAE	DNA_HLP	Protein Release	27474073	Yes
	22	CpG	DNA_HLP:CpG	Physical Interaction	27474073	Yes
	21	DNA_HLP	DNA_HLP:CpG	Physical Interaction	27474073	Yes
	23	DNA_HLP:CpG	TLR9	Physical Interaction	27474073	Yes
	24	TLR9	IGF1	Activation	27282338	Yes
	55	IGF1	ARGINASE-1	Activation	27282338	Yes
	82	RAB7B	TLR4	Inhibition	20375062	Yes
	30	CR	ERK1/2	Activation	17675497, 12868493	No
	31	CR	PI3K	Activation	18615637	No
	32	ERK1/2	IRF3	Activation	23892079	No
	33	PI3K	IRF3	Activation	25158146	No
	88	BFR	TLR1/2	Physical Interaction	17057093	Yes
	87	MYCOBACTERIUM_LEPRAE	BFR	Protein Release	17057093	Yes

### Sheet: T-CELL
RNA_Seq_Host_Proteins	CellDesigner_Re_No.	Protein_A	Protein_B	INTERACTION_TYPE	Reference (PMID)	Role described in Leprosy
M.Leprae/M.Leprae Proteins	9	B7-1/2	CTLA4	Physical Interaction	23470321	No
	8	B7-1/2	CD28	Physical Interaction	19426232	No
	11	CD28	PI3K	Activation	22436327	No
	13	CTLA4	SHP1	Activation	23601194	No
	12	CTLA4	SHP2	Physical Interaction	9813138	No
		LPRG	LPRG:MHC_CLASS_II	Physical Interaction	18424702	Yes
		MHC_CLASS_II	LPRG:MHC_CLASS_II	Physical Interaction	18424702	Yes
	6	MYCOBACTERIUM_LEPRAE	LPRG	Protein Release	18424702	Yes
	7	MYCOBACTERIUM_LEPRAE	BFR	Protein Release	17057093	Yes
		BFR	BFR:MHC_CLASS_II	Physical Interaction	17057093	Yes
		MHC_CLASS_II	BFR:MHC_CLASS_II	Physical Interaction	17057093	Yes
	5	BFR:MHC_CLASS_II	TCR:CD3	Physical Interaction	17057093	Yes
	2	LPRG:MHC_CLASS_II	TCR:CD3	Physical Interaction	18424702	Yes
	4	BFR:MHC_CLASS_II	CD4	Physical Interaction	17057093	Yes
	3	LPRG:MHC_CLASS_II	CD4	Physical Interaction	18424702	Yes
	10	CALCIUM_OUT	CRAC	Physical Interaction	23770672	Yes
	14	CRAC	CALCIUM_IN	Physical Interaction	23770672	Yes
	70	SSPN	AKT	Activation	22734004	Yes
	15	TCR:CD3	ZAP70	Activation	8906806	No
	16	ZAP70	LCK	Physical Interaction	897710	Yes
	17	CD4	LCK	Activation	23685786	Yes
	18	IL2R	SHC	Activation	8294403	No
	19	TNFAR	TRADD	Activation	8565075	No
	20	CALCIUM_IN	CALCINEURIN	Activation	11096121	Yes
	22	SHC	PLC_GAMMA	Physical Interaction	12135708	No
	23	PLC_GAMMA	PIP2	Physical Interaction	1700866	No
	24	PIP2	DAG	Activation	10761925	No
	25	PIP2	IP3	Activation	11471234	No
	26	IP3	CRAC	Activation	20646759	Yes
	27	DAG	PKC_THETA	Activation	15632189	No
	28	PI3K	PIP2	Activation	23194976	No
	29	PI3K	AKT	Activation	20399811	No
	30	TRADD	TRAF2	Activation	8565075	No
	32	TRAF2	IKK_ALPHA	Activation	22654884	No
	33	AKT	PKC_THETA	Physical Interaction	22654884	Yes
	34	TRAF2	IKK_BETA	Activation	22654884	No
	35	AKT	GSK3_BETA	Activation	22999562	No
	36	GSK3_BETA	NFAT	Activation	12244165	No
	37	PKC_THETA	NFkB	Activation	19309400	Yes
	38	PKC_THETA	IKK_BETA	Activation	22733037	No
	39	CALCINEURIN	NFAT	Inhibition	23669360	No
	40	IKK_ALPHA	AKT	Physical Interaction	22654884	No
	41	IKK_ALPHA	IKK_BETA	Activation	10779355	No
	42	IKK_ALPHA	NFkB	Activation	11520989	No
	43	IKK_BETA	IKB_ALPHA	Activation	10779355	No
	44	IKK_BETA	IKB_BETA	Activation	12352969	No
	45	IKK_ALPHA	IKB_BETA	Activation	21526108	No
	46	IKK_ALPHA	NFkB	Activation	11520989	No
	47	IKB_ALPHA	NFkB	Activation	10779355	No
	48	IKB_BETA	NFkB	Activation	12352969	No
	49	TRAF2	ASK1	Activation	9774977	No
	50	ASK1	MKK	Activation	11086053	No
	51	MKK	JNK	Activation	11086053	No
	52	MKK	P38	Activation	15623421	Yes
	53	P38	AP1	Activation	23524338	Yes
	54	P38	ATF2	Activation	23744074	Yes
	55	P38	FOS	Activation	23732911	Yes
	57	JNK	AP1	Activation	17559674	Yes
	58	JNK	JUN	Activation	11086053	No
	59	JUN	CREB	Activation	1827203	No
	60	SHP1	ZAP70	Inhibition	8638162	No
	61	LCK	SHP2	Inhibition	21453975	Yes
	62	ZAP70	LAT	Activation	23524462	No
	63	LAT	PLC_GAMMA	Activation	12957876	No
	64	CAVEOLIN-1	TRAF2	Physical Interaction	11112773	Yes
	65	SPARC	PDGFB	Physical Interaction	1311092	Yes
	66	PDGFB	PKC_THETA	Physical Interaction	10433554	Yes
	67	MMP2	GSK3_BETA	Inhibition	19493954	Yes
	68	MMP2	NFkB	Activation	20607722	Yes
	69	CD38	ZAP70	Physical Interaction	14523017	Yes
	71	ATP2A1	IP3	Physical Interaction	22939629	Yes
	72	FFAR2	IP3	Activation	12711604	Yes
	73	AKT	FSTL1	Activation	18519848	Yes
	74	TMIGD3	NFkB	Inhibition	27886186	Yes
	75	MAP1B	FOS	Physical Interaction	20195357	Yes
	76	AP1	IL2	Protein Production	7749982	No
	77	AP1	IL3	Protein Production	8460159	No
	78	AP1	IL4	Protein Production	7749982	No
	79	AP1	IL5	Protein Production	12354764	No
	81	AP1	IL6	Protein Production	12376407	No
	82	AP1	TGF_BETA	Protein Production	2108318	No
	83	AP1	GM-CSF	Protein Production	9190901	No
	84	NFkB	IL2	Protein Production	23071669	Yes
	85	NFkB	IL6	Protein Production	15467434	Yes
	87	NFkB	IFN_GAMMA	Protein Production	12902482	Yes
	88	NFkB	GM-CSF	Protein Production	12835716	Yes
	89	NFAT	IL2	Protein Production	7749982	Yes
	90	NFAT	IL3	Protein Production	9047239	Yes
	91	NFAT	IL4	Protein Production	7749982	Yes
	92	NFAT	IL5	Protein Production	12452838	Yes
	93	NFAT	TNF_ALPHA	Protein Production	21059644	Yes
	94	ATF2	IL6	Protein Production	10037779	No
	95	ATF2	TNF_ALPHA	Protein Production	8552071	No
	96	JUN	TNF_ALPHA	Protein Production	8552071	No
	97	JUN	TGF_BETA	Protein Production	25238097	No
	98	CREB	IL10	Protein Production	20154735	Yes
	99	NFkB	IL10	Protein Production	23744646	Yes
	100	MPZ	IL2	Protein Production	19050296	Yes
	101	MPZ	IFN_GAMMA	Protein Production	19050296	Yes
	102	PLK2	NFkB	Activation	24133254	Yes
	103	LAMB1	TGF_BETA	Physical Interaction	20936779	Yes
	104	DCN	TGF_BETA	Physical Interaction	8093006	Yes
	105	PMP22	MPZ	Physical Interaction	10212299	Yes
	106	TGF_BETA	IDO1	Activation	23476103	Yes
	107	IFN_GAMMA	IDO1	Activation	23476103	Yes
	108	IDO1	NFkB	Activation	23476103	Yes
	109	IL6	IDO1	Inhibition	23476103	Yes
	110	HTRA1	TGF_BETA	Inhibition	9852107	Yes
	111	GBP2	IFN_GAMMA	Activation	7266443	Yes
	112	ADIPOQ	TNF_ALPHA	Inhibition	1479627	Yes
	113	IL2	IL2R	Physical Interaction	8294403	Yes
	114	TNF_ALPHA	TNFAR	Physical Interaction	15771565	Yes

### Sheet: NOTCH
RNA_Seq_Host_Proteins	CellDesigner_Re_No.	Protein_A	Protein_B	INTERACTION_TYPE	Reference (PMID)	Role described in Leprosy
M.Leprae/M.Leprae Proteins	58	CSL	ACTA2	Protein Production	20146266	Yes
	21	TGF_BETA	JAGGED1	Activation	20146266	No
	56	CSL	SOCS3	Protein Production	27532668|19290049	Yes
	40	SMAD3	CSL	Activation	14638857	No
	39	NUC_NICD1	CSL	Activation	16530033	No
	38	NUC_NICD1	SMAD3	Physical Interaction	14638857	No
	55	CSL	HES1	Protein Production	17143535|19290049	Yes
	53	CSL	COX2	Protein Production	19290049	Yes
	54	CSL	MMP9	Protein Production	19290049	Yes
	49	NFkB	COX2	Protein Production	19290049	No
	50	NFkB	MMP9	Protein Production	19290049	No
	51	NFkB	IL10	Protein Production	23744646	Yes
	52	NFkB	IL12	Protein Production	7565674	Yes
	57	HES1	PTEN	Inhibition	18414037	No
	33	PTEN	PI3K	Inhibition	18414037	No
	34	PI3K	AKT	Activation	18414037	Yes
	37	AKT	FSTL1	Protein Production	18519848	Yes
	48	TLR1/2	PI3K	Physical Interaction	19290049	Yes
	35	AKT	ERK1/2	Activation	19290049	Yes
	36	ERK1/2	NFkB	Activation	19290049	Yes
		MAML	COA	Complex Formation	21245387	No
		SKIP	COA	Complex Formation	21245387	No
		EP300	COA	Complex Formation	11604511	No
		HAT	COA	Complex Formation	19304754	No
		HDAC	COR	Complex Formation	9874765	No
		SAP30	COR	Complex Formation	9874765	No
		CIR	COR	Complex Formation	9874765	No
		SIN3A	COR	Complex Formation	12223465	No
		SMRT	COR	Complex Formation	11509665	No
	44	NUC_NICD1	COA	Activation	16530033	No
	46	NUC_NICD1	COR	Inhibition	16530033	No
	28	NICD1	NUC_NICD1	Nuclear Translocation	23535650	No
	16	JAGGED1	NOTCH1	Physical Interaction	11006133	Yes
	4	NOTCH1	NECD1	Protein Release	20971825	No
	5	NOTCH1	NEXT1	Protein Release	20971825	No
	6	NEXT1	NICD1	Protein Release	20971825	No
	27	TLR1/2	NOTCH1	Physical Interaction	19290049	Yes
	7	TACE	NOTCH1	Proteolytic Cleavage	10882063	No
	8	GAMMA SECRETASE	NEXT1	Proteolyitc Cleavage	20971825	No
	3	PRESENELIN1	GAMMA SECRETASE	Complex Formation	21914807	No
	3	NICASTRIN	GAMMA SECRETASE	Complex Formation	21914807	No
	3	APH1	GAMMA SECRETASE	Complex Formation	21914807	No
	3	PEN2	GAMMA SECRETASE	Complex Formation	21914807	No
	13	MYCOBACTERIUM_LEPRAE	LPRG	Protein Release	19362712	Yes
	11	MYCOBACTERIUM_LEPRAE	BFR	Protein Release	17057093	Yes
	12	MYCOBACTERIUM_LEPRAE	PGL1	Protein Release	28844797	Yes
	15	MYCOBACTERIUM_LEPRAE	PIM2	Protein Release	19290049|11532219|21521247	Yes
	22	BFR	TLR1/2	Physical Interaction	17057093	Yes
	23	LPRG	TLR1/2	Activation	19362712	Yes
	24	PIM2	TLR1/2	Activation	19290049	Yes
	25	PGL1	TLR1/2	Inhibition	29403489	Yes
	29	TLR1/2	MYD88:TIRAP	Physical Interaction	25969543	Yes
		MYD88	MYD88:TIRAP	Complex Formation	19592497	Yes
		TIRAP	MYD88:TIRAP	Complex Formation	19592497	Yes
	30	MYD88:TIRAP	IRAK	Physical Interaction	25580251	Yes
	31	IRAK	TRAF6	Physical Interaction	11518704	Yes
	32	TRAF6	NFkB	Activation	20449947	Yes
	45	COA	CSL	Activation	16530033	No
	47	COR	CSL	Inhibition	16530033	No
	60	TACE	NOTCH2	Proteolytic Cleavage	10882063	No
	61	NOTCH2	NECD2	Protein Release	20971825	No
	62	NOTCH2	NEXT2	Protein Release	20971825	No
	63	GAMMA SECRETASE	NEXT2	Proteolytic Cleavage	20971825	No
	64	NEXT2	NICD2	Protein Release	20971825	No
	65	NICD1	NUC_NICD1	Compartment Translocation	23535650	No
	66	NICD2	NUC_NICD2	Compartment Translocation	23535650	No
	67	NUC_NICD2	YY1	Activation	17434929	No
	68	NUC_NICD2	CSL	Activation	16530033	No
	69	NUC_NICD2	COA	Physical Interaction	16530033	No
	70	NUC_NICD2	COR	Physical Interaction	16530033	No
	71	YY1	MYC	Protein Production	17434929	No
	72	SSPN	AKT	Activation	22734004	Yes
	73	TCF3	HES1	Protein Production	16682500	Yes
	74	SLC25A4	TCF3	Physical Interaction	22354994	Yes
	76	PLSCR4	NOTCH2	Physical Interaction	25416956	Yes
	77	JAGGED1	NOTCH2	Physical Interaction	20829885	Yes

### Sheet: MAPK
RNA_Seq_Host_Proteins	CellDesigner_Re_No.	Protein_A	Protein_B	INTERACTION_TYPE	Reference (PMID)	Role described in Leprosy
M.Leprae/M.Leprae Proteins	1	EGF	EGFR	Physical Interaction	2790960|12093292|10572067	No
UPREGULATED_Host_Proteins	2	EGFR	SHP1	Activation	24269963	No
DOWNREGULATED_Host_Proteins	2	EGFR	SHP2	Activation	24269963	No
	2	EGFR	SHC	Activation	24269963	No
	2	EGFR	GRB2	Activation	24269963	No
	2	GRB2	SOS	Complex Formation	9824671|10871282	No
	2	SOS	SHC	Complex Formation	9824671|10871282	No
	2	SOS	SHP1	Complex Formation	11054664	No
	2	SOS	SHP2	Complex Formation	10871282	No
	3	GRB2:SHC:SOS	RAS	Activation	8761292	No
	3	GRB2:SHP1:SOS	RAS	Activation	11054664	No
	3	GRB2:SHP2:SOS	RAS	Activation	10871282	No
	7	RAS	PI3K	Activation	9150145	No
	5	RAS	CDC42	Activation	22843693	No
	6	RAS	RAF	Activation	8048167	No
	5	RAS	RAC	Activation	12134164	No
	4	RASGAP	RAS	Inhibition	23181905	No
	8	PI3K	PIP2	Activation	23194976	No
	63	AKT	RAF	Inhibition	9234699	No
		PKC	RAF	Activation	8756554	No
	15	RAF	MEK1/2	Activation	11023813	No
	44	MEK1/2	ERK1/2	Activation	10757792	No
	54	ERK1/2	NFkB	Activation	12835716	Yes
	55	ERK1/2	ELK1	Activation	7889942	Yes
	56	ERK1/2	c_FOS	Activation	7889942	No
	57	ERK1/2	c_JUN	Activation	8177321	Yes
	58	ERK1/2	CREB	Activation	24123152	No
	61	ERK1/2	AP1	Activation	23708932	Yes
	60	ERK1/2	ETS	Activation	12835719	No
	59	ERK1/2	MYC	Activation	11018017	No
		RAC	RAC:CDC42	Complex Formation	22843693	No
		CDC42	RAC:CDC42	Complex Formation	22843693	No
	9	RAC:CDC42	AKT	Activation	21726627	No
	17	RAC:CDC42	MEKK1/4	Activation	11431032	No
	18	MEKK1/4	MKK3/6	Activation	15623421	No
	19	MKK3/6	P38	Activation	15623421	Yes
	22	P38	AP1	Activation	23524338	Yes
	92	NFkB	IL2	Protein Production	7546397	Yes
	98	NFkB	IL6	Protein Production	1380488	Yes
	93	NFkB	GMCSF	Protein Production	12835716	No
	96	NFkB	VEGF	Protein Production	18621544	No
	94	NFkB	CYCLIN_D1	Protein Production	16170570	No
	23	NFkB	P53	Activation	11709054	No
	97	NFkB	BCL_XL	Protein Production	11332715	No
	24	NFkB	MYC	Activation	1490380	No
	25	NFkB	c_JUN	Activation	2181357	Yes
	85	AP1	GMCSF	Protein Production	9190901	No
	86	AP1	IL2	Protein Production	9199340	No
	87	AP1	IL4	Protein Production	7749982	No
	88	AP1	IL5	Protein Production	12354764	No
	89	AP1	P19	Protein Production	19592489	No
	90	AP1	CYCLIN_D1	Protein Production	10567390	Yes
	91	AP1	CYCLIN_A	Protein Production	12121977	Yes
	26	ELK1	c_FOS	Activation	17244536	No
	27	c_FOS	c_JUN	Physical Interaction	8177321	No
	110	CREB	CYCLIN_D1	Protein Production	10915780	No
	111	CREB	CYCLIN_A	Protein Production	7760825	No
	28	CREB	c_FOS	Activation	1827203	No
	112	CREB	BCL2	Protein Production	8816467	No
	29	ETS	P53	Activation	8649821	No
	30	ETS	c_FOS	Activation	2114554	No
	31	ETS	NFkB	Activation	11175367	No
	99	ETS	CYCLIN_D1	Protein Production	7559524	No
	102	ETS	RB	Protein Production	11175367	No
	103	ETS	BCL2	Protein Production	17590421	No
	100	ETS	BCL_XL	Protein Production	11332715	No
	104	ETS	FASL	Protein Production	11970950	No
	101	ETS	GMCSF	Protein Production	9190901	No
	105	ETS	IL3	Protein Production	1545787	No
	106	ETS	PDGF	Protein Production	9486138	No
	107	ETS	HBEGF	Protein Production	9111309	No
	33	CALRETICULIN	EGF	Activation	29072694	No
	11	PIP2	DAG	Activation	10761925	No
	12	DAG	PKC	Activation	8210715	No
	34	RAC:CDC42	MEKK4/7	Activation	11813163	No
	36	MEKK4/7	TCF3	Activation	10391247	No
	35	RAC:CDC42	MAPK6	Activation	21177870	No
		MYCOBACTERIUM_LEPRAE	LEPLAM	Physical Interaction	27242226	Yes
	37	MYCOBACTERIUM_LEPRAE	PGL1	Protein Release	28844797	Yes
	38	PGL-1	LAMA2	Physical Interaction	11081637	Yes
	39	LAMA2	EGFR	Physical Interaction	16892039	Yes
	32	MYCOBACTERIUM_LEPRAE	EGFR	Activation	16892039|22988457	Yes
	41	MYCOBACTERIUM_LEPRAE	ML-LBP21	Protein Release	10449784	Yes
	40	ML-LBP21	LAMA2	Physical Interaction	10449784	Yes
	66	NOD2	RIP2	Physical Interaction	25520185	Yes
	67	RIP2	NFkB	Activation	25520185	Yes
	64	MYCOBACTERIUM_LEPRAE	Muramyl Dipeptide	Protein Release	27297389	Yes
	65	Muramyl Dipeptide	NOD2	Physical Interaction	27297389	Yes
	69	9-O-acetyl-GD3	EGFR	Physical Interaction	20739294	Yes
	68	LEPLAM	9-O-acetyl-GD3	Physical Interaction	20739294	Yes
	72	MYCOBACTERIUM_LEPRAE	PIM2	Protein Release	19290049	Yes
	73	PIM2	PI3K	Activation	19290049	Yes
	10	PI3K	AKT	Activation	19290049	Yes
	70	AKT	ERK1/2	Activation	19290049	Yes
	71	LEPLAM	ERK1/2	Inhibition	17046060	Yes
	74	MYCOBACTERIUM_LEPRAE	CRP	Physical Interaction	6378453	Yes
	20	MYCOBACTERIUM_LEPRAE	MYCOBACTERIUM_LEPRAE:PHAGOSOME	Membrane Translocation	22792061
		PHAGOSOME	MYCOBACTERIUM_LEPRAE:PHAGOSOME		22792061
	42	MYCOBACTERIUM_LEPRAE:PHAGOSOME	MYCOBACTERIUM_LEPRAE	Protein Release	27665717
	75	CRP	ERK1/2	Physical Interaction	21988832	Yes
	76	ENO3	CALRETICULIN	Physical Interaction	26344197	Yes
	77	LAMA2	DAG	Physical Interaction	7925941	Yes
	79	DRP2	DAG	Physical Interaction	11430802	Yes
	78	CAVEOLIN-1	EGFR	Physical Interaction	25402006	Yes
	46	FERMT2	ERK1/2	Physical Interaction	26344197	Yes
	80	SFRP4	CALRETICULIN	Physical Interaction	28514442	Yes
	81	SLC25A4	TCF3	Physical Interaction	22354994	Yes
	82	GPM6B	EGFR	Physical Interaction	20029029	Yes
	83	DCN	EGFR	Physical Interaction	9988678	Yes
	47	PDGFRA	ERK1/2	Activation	24489888	Yes
	48	CTGF	ERK1/2	Activation	17498677	Yes
	84	HBB	MAPK6	Physical Interaction	28514442	Yes
	49	CYR61	ERK1/2	Activation	27725691	Yes
	50	FFAR2	ERK1/2	Activation	25298143	Yes
	51	CCL24	ERK1/2	Activation	26316550	Yes
	53	PDGFD	ERK1/2	Physical Interaction	20610572	Yes
	62	IGFBP3	ERK1/2	Inhibition	21551235	Yes
	113	MYC	CYCLIN_D1	Protein Production	8196642	No
	115	MYC	CYCLIN_D2	Protein Production	10508165	No
	114	MYC	CYCLIN_A	Protein Production	8386381	No
	116	MYC	CYCLIN_E	Protein Production	8386381	No
	117	MYC	CDK4	Protein Production	10688915	No
