## Supplementary Tables for "A systems biology investigation to identify potential biomarkers in leprosy-affected host cells": Table S3.xlsx

### Sheet: 70_RNA_Seq_host_prot_distributn
COMMON 42 PROTEINS	DRP2
	LAMA2
	MPZ
	GPM6B
	MREG
	LAMB1
	PMP22
	MAP1B
	FERM2
	CCL24
	PDGFD
	SPARC
	IGFBP3
	MMP2
	C1R
	C1S
	CXCL9
	CXL10
	OPTN
	DCN
	PDGFRA
	ACTA2
	PPBP
	RAB7B
	IDO1
	GBP2
	CTGF
	SERPING1
	TMIG3
	HBB
	PLSCR4
	FFAR2
	PLP1
	CAV1
	GAS6
	SFRP4
	PLK2
	HTRA1
	FSTL1
	CYR61
	CD38
	ADIPOQ
7 proteins which showed GO Neurological/Immunological terms [42 (common) + 7 = 49]	FHL1
	SLAMF8
	PRG4
	CA3
	NT5E
	FABP4
	SLC22A3
6 proteins which were part of our literature curated 5 signaling pathways [42 (common) + 6 = 48]	LIMCH1
	SLC25A4
	ATP2A1
	CNN3
	SSPN
	ENO3
ABSENT IN BOTH ANALYSIS	SPB11
	EPDR1
	CMYA5
	AF1Q
	NEBU
	KLH41
	DDT4L
	TNNC1
	SERC2
	PXDC2
	MYOZ1
	CP2E1
	HEM0
	RABP2
	IBP7
TOTAL	70
